# Contraception ends the genetic maintenance of human same-sex sexual behavior

**DOI:** 10.1101/2023.03.07.531528

**Authors:** Siliang Song, Jianzhi Zhang

## Abstract

Because human same-sex sexual behavior (SSB) is heritable and leads to fewer offspring, it is puzzling why SSB-associated alleles have not been selectively purged. Current evidence supports the antagonistic pleiotropy hypothesis that SSB-associated alleles benefit individuals exclusively performing opposite-sex sexual behavior by increasing their number of sexual partners and consequently their number of offspring. However, here we show that having more sexual partners no longer predicts more offspring since the availability of oral contraceptives in the 1960s and that SSB is now negatively genetically correlated with the number of offspring, indicating a loss of SSB’s genetic maintenance in modern societies.
