## Supplementary material for "Contraception ends the genetic maintenance of human same-sex sexual behavior": Dataset 1

### Sheet: beta_NSP_NC_replicates
Dataset S1. Phenotypic effect (beta) of the number of sexual partners on the number of children in OSB individuals recruited by different UKB recruitment centers
sex	center	beta	SE	P
males+females	Barts	-0.000967315	0.00053837	0.0724324		sex: the subpopulation in which the phenotypic regression is conducted
males+females	Birmingham	-0.00101149	0.000733748	0.168061		center: UKB recruitment center
males+females	Bristol	-0.00154079	0.000340048	5.89173e-06		beta: phenotypic effect of number of sexual partners on number of children in OSB individuals
males+females	Bury	0.000235852	0.000516565	0.64798		SE: standard error
males+females	Croydon	-0.0030833	0.000547549	1.82543e-08		P: P-value
males+females	Hounslow	-0.00120723	0.000392437	0.00210029		Data from three of 19 recruitment centers (in Cardiff, Edinburgh, and Glasgow) are excluded due to high rates of missing data for covariates.
males+females	Leeds	6.84234e-06	0.000372804	0.985357
males+females	Liverpool	-2.41812e-05	0.000515901	0.962616
males+females	Manchester	-0.0014897	0.00080655	0.0647821
males+females	Middlesborough	0.000302823	0.000696358	0.663666
males+females	Newcastle	0.00125031	0.000638772	0.0503166
males+females	Nottingham	-9.17867e-05	0.000289549	0.751247
males+females	Oxford	-0.00344352	0.0010234	0.000769233
males+females	Reading	-0.00157276	0.000446394	0.000427245
males+females	Sheffield	-3.64044e-05	0.000417762	0.93056
males+females	Stoke	-0.000505726	0.000259425	0.0512685
males	Barts	5.41282e-05	0.000595073	0.927532
males	Birmingham	0.001195	0.000789903	0.130365
males	Bristol	-0.000183908	0.000359588	0.609051
males	Bury	0.00156454	0.000742489	0.0351328
males	Croydon	-0.00108468	0.000590582	0.0663117
males	Hounslow	9.39873e-05	0.000412778	0.819891
males	Leeds	0.000796155	0.000395061	0.0438967
males	Liverpool	0.00131135	0.000561441	0.019528
males	Manchester	0.000829988	0.000886426	0.34916
males	Middlesborough	0.00119409	0.000756458	0.114495
males	Newcastle	0.00522515	0.000775591	1.69491e-11
males	Nottingham	0.000462859	0.000300614	0.123662
males	Oxford	-0.000516449	0.00117228	0.659562
males	Reading	-0.000302529	0.000465155	0.515461
males	Sheffield	0.0010515	0.000467304	0.0244625
males	Stoke	-0.000328942	0.000272773	0.227892
females	Barts	-0.0103182	0.0017103	1.8026e-09
females	Birmingham	-0.018907	0.00217859	4.88019e-18
females	Bristol	-0.0183306	0.00123079	8.22395e-50
females	Bury	-0.00120183	0.000719661	0.0949538
females	Croydon	-0.0187653	0.00163384	2.77173e-30
females	Hounslow	-0.0198462	0.00151989	1.4743e-38
females	Leeds	-0.0122412	0.00144523	2.68062e-17
females	Liverpool	-0.01586	0.00176707	3.2778e-19
females	Manchester	-0.0175527	0.00221951	3.27701e-15
females	Middlesborough	-0.0127451	0.00247526	2.69087e-07
females	Newcastle	-0.00837918	0.00116703	7.34547e-13
females	Nottingham	-0.0183641	0.00166467	3.72928e-28
females	Oxford	-0.0177243	0.00233345	3.63028e-14
females	Reading	-0.0221292	0.00177918	2.91995e-35
females	Sheffield	-0.00547226	0.00102	8.26915e-08
females	Stoke	-0.00305577	0.00101531	0.00262601
