## Supplementary material for "Contraception ends the genetic maintenance of human same-sex sexual behavior": Dataset 3

### Sheet: distr_YoFS
Dataset S3. Distribution of the year of the first sexual intercourse among UKB participants of European ancestry
year of the first sexual intercourse	number of individuals
1942	1
1943	1
1944	3
1945	8
1946	7
1947	10
1948	27
1949	29
1950	62
1951	109
1952	208
1953	433
1954	852
1955	1557
1956	2915
1957	4415
1958	6493
1959	8432
1960	11015
1961	12731
1962	14586
1963	16539
1964	17984
1965	18655
1966	19497
1967	19801
1968	19686
1969	19056
1970	18420
1971	17085
1972	15831
1973	14327
1974	13357
1975	12862
1976	12175
1977	11303
1978	11169
1979	10606
1980	10198
1981	10010
1982	9443
1983	8724
1984	7037
1985	5280
1986	4056
1987	2963
1988	2044
1989	1403
1990	1062
1991	685
1992	575
1993	439
1994	383
1995	283
1996	239
1997	209
1998	197
1999	132
2000	123
2001	109
2002	85
2003	81
2004	61
2005	64
2006	67
2007	54
2008	41
2009	23
2010	0
2011	1
