## Supplementary material for "Contraception ends the genetic maintenance of human same-sex sexual behavior": Dataset 4

### Sheet: rg_SSB_NSP
Dataset S4. Genetic correlation (rg) between SSB and the number of sexual partners among OSB individuals.
subpop of SSB	subpop of NSP	rg	P
males+females	males+females	0.76	3.6e-09
males+females	males	0.87	0.0028
males+females	females	0.64	9.3e-24
males	males+females	0.63	6.1e-06
males	males	0.81	0.0051
males	females	0.45	2.6e-08
females	males+females	0.78	0.0002
females	males	0.8	0.031
females	females	0.75	4.2e-13
subpop of SSB: the subpopulation in which GWAS is conducted for same-sex sexual behavior
subpop of NSP: the subpopulation in which GWAS is conducted for number of sexual partners in OSB individuals
