## Supplementary material for "Contraception ends the genetic maintenance of human same-sex sexual behavior": Dataset 5

### Sheet: rg_SSB_NSP
Dataset S5. Genetic correlation (rg) between SSB and the number of children among OSB individuals
subpop of SSB	subpop of NC	rg	P
males+females	males+females	-0.027	0.61
males+females	males	0.017	0.81
males+females	females	-0.008	0.88
males	males+females	-0.02	0.75
males	males	0.053	0.53
males	females	-0.015	0.8
females	males+females	-0.008	0.91
females	males	-0.012	0.91
females	females	0.023	0.74
subpop of SSB: the subpopulation in which GWAS is conducted for same-sex sexual behavior
subpop of NC: the subpopulation in which GWAS is conducted for number of children in OSB individuals
